# Environmentally Relevant Lead Exposure Alters Cell Morphology and Expression of Neural Hallmarks During SH-SY5Y Neuronal Differentiation

**DOI:** 10.1101/2025.02.17.638689

**Authors:** Rachel K. Morgan, Anagha Tapaswi, Katelyn M. Polemi, Jenna L. Miller, Jonathan Sexton, Kelly M. Bakulski, Laurie K. Svoboda, Dana C. Dolinoy, Justin A. Colacino

**Affiliations:** Department of Environmental Health Sciences, School of Public Health, University of Michigan, Ann Arbor, MI 48109, USA; Department of Medicinal Chemistry, College of Pharmacy, University of Michigan, Ann Arbor, MI 48109, USA; Department of Epidemiology, School of Public Health, University of Michigan, Ann Arbor, MI 48109, USA; Department of Pharmacology, University of Michigan Medical School, Ann Arbor, MI 48109, USA; Department of Nutritional Sciences, School of Public Health, University of Michigan, Ann Arbor, MI 48109, USA; Program in the Environment, University of Michigan College of Literature, Sciences, and the Arts and the School of Environment and Sustainability, Ann Arbor, MI 48109

**Keywords:** neurotoxicology, neurodevelopment, morphology, neural differentiation, lead

## Abstract

Lead (Pb) continues to be a public health burden, in the US and around the world, and yet the effects of historical and current exposure levels on neurogenesis are not fully understood. Here we examine the effects of a range of environmentally relevant Pb concentrations (0.16μM, 1.26μM, and 10μM Pb) relative to control on neural differentiation in the SH-SY5Y cell model. Pb exposure began on Day 5 and continued throughout differentiation at Day 18. We assessed morphological measures related to neurogenesis at several time points during this process, including the expression of proteins key in neural differentiation (β-tubulin III and GAP43), cell number and size, as well as the development of neurites. The bulk of detectable changes occurred with 10μM Pb exposure, most notably that of β-tubulin III and GAP43 expression. Effects with the 0.16μM and 1.26μM Pb exposure conditions increased as differentiation progressed, with significant reductions in cell and nuclear size as well as the number and length of neural projections by Day 18. Best benchmark concentration (BMC) analysis revealed many of these metrics to be susceptible to levels of Pb at or below historically relevant levels. This work highlights the disruption of neurite formation and protein expression as potential new mechanisms by which environmentally relevant Pb exposure impacts neurogenesis and morphology and perturb cognitive health throughout the life course.
