## Supplemental Table 1 for "Environmentally Relevant Lead Exposure Alters Cell Morphology and Expression of Neural Hallmarks During SH-SY5Y Neuronal Differentiation"

### Sheet: Sheet1
SH-SY5Y Differentiation Media Description
Basic Growth Media
Component	Volume for 50mL	Final Concentration
EMEM	41.5mL
hiFBS	7.5mL	0.15
100x Pen/Strep	0.5mL	1x
200mM Glutamine	0.5mL	2mM
Differentiation Media #1
Component	Volume for 50mL	Final Concentration
EMEM	48mL
hiFBS	1.3mL	0.025
100x Pen/Strep	0.5mL	1x
200mM Glutamine	0.5mL	2mM
5mM RA	0.1mL	10μM
Differentiation Media #2
Component	Volume for 50mL	Final Concentration
EMEM	49mL
hiFBS	0.5mL	0.01
100x Pen/Strep	0.5mL	1x
200mM Glutamine	0.5mL	2mM
5mM RA	0.1mL	10μM
Differentiation Media #3
Component	Volume for 50mL	Final Concentration
Neurobasal	47mL
100x B-27	1mL
1M KCl	1mL
100x Pen/Strep	0.5mL
200mM Glutamax-I	0.5mL	2mM
10μg/mL BDNF	0.25mL	50ng/mL
1M db-cAMP	0.1mL	2mM
5mM RA	0.1mL	10μM
