## Supplemental Table 2 for "Environmentally Relevant Lead Exposure Alters Cell Morphology and Expression of Neural Hallmarks During SH-SY5Y Neuronal Differentiation"

### Sheet: Sheet1
Day 6				Day 12				Day 15				Day 18
Pb Concentration (uM)	Average Number of Cells per Image	Well	Average Number of Cells per Concentration	Pb Concentration (uM)	Average Number of Cells per Image	Well	Average Number of Cells per Concentration	Pb Concentration (uM)	Average Number of Cells per Image	Well	Average Number of Cells per Concentration	Pb Concentration (uM)	Average Number of Cells per Image	Well	Average Number of Cells per Concentration
0	63.67	A01	118.51	0	13.26	A01	17.32	0	34.44	A01	46.13	0	16.38	A01	36.99
0	93.15	A02		0	12.97	A02		0	46.19	A02		0	21	A02
0	123.73	A03		0	14.4	A03		0	48.06	A03		0	68.21	A03
0	113.75	A04		0	27.26	A04		0	43.95	A04		0	41.67	A04
0	135.51	A05		0	23.71	A05		0	60.09	A05		0	53.92	A05
0	181.22	A06		0	12.31	A06		0	44.04	A06		0	20.75	A06
0.16	74.5	B01	132.99	0.16	18.93	B01	23.91	0.16	22.47	B01	43.04	0.16	25.42	B01	33.41
0.16	123.43	B02		0.16	30.97	B02		0.16	50.59	B02		0.16	32.78	B02
0.16	148.41	B03		0.16	22.55	B03		0.16	37.35	B03		0.16	42.96	B03
0.16	162.61	B04		0.16	24.67	B04		0.16	73.59	B04		0.16	38.62	B04
0.16	163.64	B05		0.16	27.55	B05		0.16	44.6	B05		0.16	30.9	B05
0.16	125.38	B06		0.16	18.81	B06		0.16	29.62	B06		0.16	29.81	B06
1.26	115.02	C01	140.82	1.26	20.86	C01	27.05	1.26	25	C01	39.67	1.26	47.89	C01	36.9
1.26	143.77	C02		1.26	30.97	C02		1.26	40.91	C02		1.26	32.38	C02
1.26	175.73	C03		1.26	35.13	C03		1.26	48	C03		1.26	50.17	C03
1.26	153.51	C04		1.26	33.46	C04		1.26	45.68	C04		1.26	33.79	C04
1.26	146.23	C05		1.26	21.71	C05		1.26	32.75	C05		1.26	27.32	C05
1.26	110.67	C06		1.26	20.15	C06		1.26	45.66	C06		1.26	29.88	C06
10	71.72	D01	125.53	10	236.5	D01	87.57	10	41.5	D02	44.28	10	319	D01	93.25
10	125.24	D02		10	89.67	D02		10	45	D03		10	8	D03
10	147.56	D03		10	60.53	D03		10	46.33	D04		10	38.5	D04
10	133.02	D04		10	40.79	D04		10	143	D06		10	19	D05
10	123.42	D05		10	42.79	D05						10	81.75	D06
10	152.23	D06		10	55.17	D06
