## Supplemental Table 3 for "Environmentally Relevant Lead Exposure Alters Cell Morphology and Expression of Neural Hallmarks During SH-SY5Y Neuronal Differentiation"

### Sheet: Sheet1
Day	Measure	Best_Model	Best_BMC (uM)	Best_BMC(ug/dL)	Prefilter_P-Value	Prefilter_Adjusted_P-Value
12	Cell Area	Linear	1.85132	38.3614	1.49e-08	2.48e-08
12	Nucleus Area	Poly 2	2.07464	42.9888	1.11e-16	1.11e-15
12	Number of Branches / Cell	Linear	1.69813	35.1871	4e-09	1e-08
12	Total Branch Length / Cell	Linear	1.76354	36.5425	1.22e-09	4.06e-09
12	β-tubulin III Expression	Hill	1.19307	24.7217	2.27e-07	2.84e-07
12	GAP43 Expression	Power	9.59068	198.729	7.7e-09	1.54e-08
15	Cell Area	Power	8.99956	186.481	1.12e-08	5.62e-08
15	Nucleus Area	Power	9.19522	190.535	2.46e-06	3.52e-06
15	Number of Branches / Cell	Power	5.45297	112.992	1.73e-10	1.73e-09
15	Total Branch Length / Cell	Power	7.41221	153.589	1.08e-07	2.17e-07
15	β-tubulin III Expression	Power	9.15009	189.6	8.76e-08	2.17e-07
15	GAP43 Expression	Linear	2.2378	46.3697	1.33e-05	1.66e-05
18	Nucleus Area	Linear	2.58503	53.5646	1.52e-05	2.54e-05
18	Number of Branches / Cell	Linear	2.01999	41.8564	3.83e-07	1.28e-06
18	Total Branch Length / Cell	Exp 3	0.667496	13.8312	6.65e-06	1.66e-05
18	β-tubulin III Expression	Exp 3	1.15582	23.9499	2.61e-07	1.28e-06
18	GAP43 Expression	Exp 3	1.17757	24.4005	8.55e-06	1.71e-05
